# Unraveling *Xanthomonas* acetyltransferase GumG: decoding catalytic promiscuity, understanding the mechanism, and enhancing enzymatic versatility

**DOI:** 10.64898/2026.06.22.733816

**Authors:** Yajing Liu, Broder Rühmann, Okke Melse, Tenuun Bayaraa, Laura Kampl, Manuel Döring, Volker Sieber

**Affiliations:** Chair of Chemistry of Biogenic Resources, Technical University of Munich, TUM Campus Straubing for Biotechnology and Sustainability, Schulgasse 16, 94315 Straubing, Germany; Boehringer Ingelheim Pharma GmbH & Co. KG, Birkendorfer Str. 65, 88397 Biberach an der Riß, Germany; SynBioFoundry@TUM, Technical University of Munich, Schulgasse 22, 94315 Straubing, Germany; TUM Catalysis Research Center, Ernst-Otto-Fischer-Straße 1, 85748, Garching, Germany; School of Chemistry and Molecular Biosciences, The University of Queensland, 68 Copper Road, St. Lucia 4072, Australia

**Keywords:** Xanthan, Acetyltransferase GumG, Enzymatic modification, Enzyme engineering

## Abstract

Xanthan is a structurally complex exopolysaccharide produced by *Xanthomonas campestris* and one of the most extensively studied microbial biopolymers. As a sustainable alternative to petroleum-based polymers, its broader application requires precise control of polysaccharide decoration, yet the enzymatic basis of these modifications remains incompletely understood. Here, we characterise the activity and substrate scope of GumG, an AT-3 domain-containing membrane-bound acetyltransferase responsible for xanthan *O*-acetylation. Using mass spectrometry in combination with *in vitro* and *in vivo* assays, we show that GumG mediates non-specific acetylation of the outer mannose residue and displays pronounced substrate promiscuity. GumG also exhibits limited propionyltransferase activity, enabling the biosynthesis of hybrid acetylated-propionylated xanthan at an 8.27:1 ratio. Molecular docking and analysis of 31 xanthan variants identify a cytoplasmic substrate-binding pocket defined by Val67 and Phe71 that governs donor specificity, and an engineered GumG variant (F71L) shows enhanced propionyltransferase activity. In addition, a periplasmic His40-Trp143-Asp246-His297 motif is proposed to constitute the catalytic center. Together, these findings provide mechanistic insight into GumG multifunctionality and establish a framework for engineering xanthan derivatives with tailored physicochemical properties.
