## Supplemental Table for "Unraveling *Xanthomonas* acetyltransferase GumG: decoding catalytic promiscuity, understanding the mechanism, and enhancing enzymatic versatility"

### Sheet: Supplementary Table 1
Supplementary Table S1: Primers used in this study.
FP Name	FP Seq	RP Name	RP Seq
GumG_R21A	GCCGACTGGCAGATCGACGTGG	GumG_R21A	CTCCGCGACAGTTGAGGCGATTG
GumG_K29A	GCGGCTCTTGCGATCATTCTGGTCG	GumG_K29A	GGCCACGTCGATCTGCCAGTCG
GumG_R74A	GCGGCATTTGGCCGGAAGACGG	GumG_R74A	ACGCCCGAAGCGTTCACCGAC
GumG_K83A	GCGCTTGCGCGCACGCTGCTGATT	GumG_K83A	TCCCACCGTCTTCCGGCCAAATGC
GumG_L88A	GCGCTGATTCCCTACGTCAGC	GumG_L88A	CGTGCGCGCAAGCTTTCCCAC
GumG_L145A	GCCCCCGCACTGTTTGTCGCCA	GumG_L145A	TGTGCTCCCGGCCTTGTGGTTT
GumG_V18A	GCCGCGGAGCGCGACTGGCA	GumG_V18A	AGTTGAGGCGATTGTGTCGACGCG
GumG_S64A	GCCGGCTGGGTCGGTGAACGCTT	GumG_S64A	AAGAACGAAAAACAGAGGCACATGGAAGCTGTAGGC
GumG_L84A	GCAGCGCGCACGCTGCTGATTC	GumG_L84A	TTTGGCCGGAAGACGGTGGGAAAG
GumG_L148A	GCGTTTGTCGCCACCGTTGTCTACC	GumG_L148A	TGCGGGGAGAAACCACAAGGCC
GumG_L294A	GCAGGCACGCACACGTTGGTGT	GumG_L294A	CGGCGCCAATACGCTGCTGATC
GumG_F71A	GCCGGGCGTCGTGCATTTGG	GumG_F71A	GCGTTCACCGACCCAGCCGGA
GumG_F71V	GTCGGGCGTCGTGCATTTGG	GumG_F71V	GCGTTCACCGACCCAGCCGGA
GumG_F71L	CTCGGGCGTCGTGCATTTGG	GumG_F71L	GCGTTCACCGACCCAGCCGGA
GumG_F71I	ATAGGGCGTCGTGCATTTGG	GumG_F71I	GCGTTCACCGACCCAGCCGGA
GumG_V67A	GCCGGTGAACGCTTCGGGCGTC	GumG_V67A	CCAGCCGGAAAGAACGAAAAACAGAGGC
GumG_V67L	CTCGGTGAACGCTTCGGGCGTC	GumG_V67L	CCAGCCGGAAAGAACGAAAAACAGAGGC
GumG_V67I	ATAGGTGAACGCTTCGGGCGTC	GumG_V67I	CCAGCCGGAAAGAACGAAAAACAGAGGC
GumG_R86A	GCCACGCTGCTGATTCCCTACG	GumG_R86A	CGCAAGCTTTCCCACCGTCTTCC
GumG_T87A	GCGCTGCTGATTCCCTACGTCAGCT	GumG_T87A	GCGCGCAAGCTTTCCCACCG
GumG_F144A	GCACTCCCCGCACTGTTTGTCG	GumG_F144A	AACCACAAGGCCGGGAGCAC
GumG_A288G	GGCAATACGCTGCTGATCCTTGGC	GumG_A288G	GCCGATCCAACGCAGCCAGC
GumG_L291A	GCGCTGATCCTTGGCACGCACAC	GumG_L291A	CGTATTGGCGCCGATCCAACGC
GumG_L353A	GCGAAACGCAAGCACCACCACCAC	GumG_L353A	TCCCAACATCCAGGGCGCGG
GumG_H40A	GCCGCCAGTGGCATGCCG	GumG_H40A	CCCCAGCGCGACCAGAATGATCG
GumG_D246A	GCTGTCAATAATCTTCAGTTCGG	GumG_D246A	CACCTGCCCGTTCATGG
GumG_T296A	GCGCACACGTTGGTGTTTCTG	GumG_T296A	GCCAAGGATCAGCAGCGTATTG
GumG_H297A	GCCACGTTGGTGTTTCTGGTC	GumG_H297A	CGCGCCAAGGATCAGCAG
GumG_W143A	GGGGAGAAACGCCAAGGCCGGGAGCAC	GumG_W143A	GTGCTCCCGGCCTTGGCGTTTCTCCCC
GumG_W143F	GGGGAGAAAGAACAAGGCCGGGAGCAC	GumG_W143F	GTGCTCCCGGCCTTGTTCTTTCTCCCC
GumG_H297A	CACCAACGTCGCCGTGCCAAGGATCAGC	GumG_H297A	GCTGATCCTTGGCACGGCGACGTTGGTG
GumG-10His	CTTTAAGAAGGAGATATACCATGACGACGGCTGCGATCAC	GumG-10His	GTGGTGGTGGTGGTGGTGCTTGCGTTTCAATCCCAAC
GumG-Y53A	AAGCTGTTTGCCGCCAGCTTCCAT	GumG-Y53A	ATGGAAGCTGGCGGCAAACAGCTT
pSRKGm_GmR	ACCAAGAAGCGGTTGTTGGCGCTCTCG	pSRKGm_GmR	CGAGAGCGCCAACAACCGCTTCTTGGT
Stlig_FP for pET28	CTTTAAGAAGGAGATATACCATGACTGAAAAACTCTCAGAAC	Stlig_RP for pET28	CAGTGGTGGTGGTGGTGGTGCGCTTGGCTTAATGATTTCTTAAACTC
Stlig_FP for pSRKGm	AACAATTTCACACAGGAAACAGCAGATGACTGAAAAACTCTCAGAAC	Stlig_RP for pSRKGm	ACCGGGTCGAATTTGCTTTCGAATTGTCATCAGTGGTGGTGGTGGTGGTGCGC
RuGH5a	CTTTAAGAAGGAGATATACCATGGAAGAGGCAGCAGCAGA	RuGH5a_RP	CAGTGGTGGTGGTGGTGGTGCGCCGGCAGACCCCATTCGATATC
GumG for pSRKGm	AACAATTTCACACAGGAAACAGCAGATGACGACGGCTGCGATCAC	GumG-his for pSRKGm-RP	ACCGGGTCGAATTTGCTTTCGAATTGTCAGTGGTGGTGGTGGTGG
1. Codons being mutated are in bold, with the changed nucleic acids underlined.

### Sheet: Supplementary Table 2
Supplementary Table S2: Conservation analysis of 356 amino acid residues in GumG across 49 structural homologs using ConSurf.
Pos	Ala	Cys	Asp	Glu	Phe	Gly	His	Ile	Lys	Leu	Met	Asn	Pro	Gln	Arg	Ser	Thr	Val	Trp	Tyr	High-Cons. Res.	High-Cons. Res. Cons.
1											100										M	100
2																	100				T	100
3																	100				T	100
4	33.333															66.667					T	66.667
5	40												40			20					AP	40
6	33.333							16.667					16.667		16.667			16.667			A	33.333
7	14.286															14.286	42.857	28.571			T	42.857
8	28.571												28.571	14.286		14.286		14.286			AP	28.571
9	50					25							12.5				12.5				A	50
10	50					12.5					12.5				25						A	50
11	12.5					37.5							12.5				12.5	25			G	37.5
12	30		40				10						10			10					D	40
13	10			10			10							10	30	10	20				R	30
14	28.571							9.524							4.762	9.524	4.762	42.857			V	42.857
15	69.565				4.348					4.348			8.696			4.348	4.348	4.348			A	69.565
16	27.586		3.448			6.897		3.448				3.448	6.897		3.448	13.793	27.586	3.448			AT	27.586
17	20.588		5.882	2.941		14.706				5.882			17.647	2.941		5.882	17.647	5.882			A	20.588
18	35					37.5				5				2.5	7.5	2.5		10			G	37.5
19	23.81	2.381				2.381			2.381	11.905			2.381	2.381	38.095	2.381	7.143	4.762			R	38.095
20	33.333			6.667		6.667		2.222					4.444	2.222	4.444	11.111	20	8.889			A	33.333
21															100						R	100
22			97.826									2.174									D	97.826
23	17.391				4.348	4.348				8.696			30.435	2.174			6.522		26.087		P	30.435
24	2.174					2.174								30.435	65.217						R	65.217
25								97.826		2.174											I	97.826
26			100																		D	100
27	95.652																	4.348			A	95.652
28	73.913																23.913	2.174			A	73.913
29									91.304						8.696						K	91.304
30	91.304					8.696															A	91.304
31								43.478		45.652								10.87			L	45.652
32	89.13					10.87															A	89.13
33								97.826			2.174										I	97.826
34	10.638				2.128			4.255		38.298	2.128							42.553			V	42.553
35										97.872	2.128										L	97.872
36																		100			V	100
37	6.383										2.128							91.489			V	91.489
38					38.298			6.383		51.064	4.255										L	51.064
39		34.043				65.957															G	65.957
40							97.872							2.128							H	97.872
41	97.872															2.128					A	97.872
42									61.702			2.128			10.638	25.532					K	61.702
43						100															G	100
44	2.128	6.383			2.128			21.277		2.128	27.66							38.298			V	38.298
45													100								P	100
46	6.383		2.128	2.128		6.383	36.17			2.128			27.66	14.894						2.128	H	36.17
47	44.681			2.128		31.915				4.255				2.128			2.128		12.766		A	44.681
48					19.149					8.511	31.915								2.128	38.298	Y	38.298
49	4.255							2.128	27.66							2.128	55.319	8.511			T	55.319
50								17.021		61.702	4.255					2.128		14.894			L	61.702
51					61.702					38.298											F	61.702
52	72.34							4.255		6.383							2.128	14.894			A	72.34
53					4.255											2.128				93.617	Y	93.617
54	2.128															97.872					S	97.872
55					97.872					2.128											F	97.872
56							93.617					2.128	2.128				2.128				H	93.617
57											2.128							97.872			V	97.872
58													100								P	100
59										93.617	6.383										L	93.617
60					100																F	100
61					100																F	100
62					10.638					42.553	8.511							31.915	6.383		L	42.553
63										59.574								40.426			L	59.574
64	6.383															93.617					S	93.617
65						100															G	100
66	6.383																		93.617		W	93.617
67	2.128									40.426								57.447			V	57.447
68	40.426					36.17				2.128						12.766	2.128	6.383			A	40.426
69	31.915			36.17		4.255	2.128			2.128					6.383	14.894	2.128				E	36.17
70	17.021		6.383	2.128		36.17					2.128				31.915		2.128	2.128			G	36.17
71	6.383				34.043	2.128	12.766					2.128			4.255					38.298	Y	38.298
72	37.778					51.111					2.222				6.667		2.222				G	51.111
73	2.128						6.383		2.128	6.383		6.383		4.255	25.532	42.553	4.255				S	42.553
74	19.149			4.255	2.128		2.128						4.255	4.255	59.574		4.255				R	59.574
75	23.913		4.348	6.522		4.348			2.174			2.174	4.348	4.348	17.391	6.522	23.913				AT	23.913
76	4.255				2.128	14.894				25.532	4.255	2.128	4.255	2.128		8.511	31.915				T	31.915
77	8.511		4.255		6.383	34.043				4.255		17.021	2.128			8.511	12.766			2.128	G	34.043
78	14.894	2.128				19.149				34.043					6.383			21.277	2.128		L	34.043
79	25.532			10.638					4.255	2.128	2.128			36.17	12.766	4.255		2.128			Q	36.17
80	8.511	2.128	2.128			2.128									6.383	14.894	63.83				T	63.83
81	4.255							14.894		27.66	4.255			2.128			2.128	36.17	8.511		V	36.17
82	25.532					14.894			8.511	10.638			2.128	4.255	8.511	10.638	8.511	6.383			A	25.532
83							4.255		63.83					2.128	25.532		4.255				K	63.83
84							10.638			65.957			2.128	21.277							L	65.957
85	74.468					8.511				2.128	2.128							12.766			A	74.468
86									2.128						97.872						R	97.872
87						8.511									2.128	38.298	51.064				T	51.064
88										100											L	100
89										97.872								2.128			L	97.872
90						2.128		10.638		51.064			4.255					31.915			L	51.064
91													97.872				2.128				P	97.872
92																				100	Y	100
93	10.638							2.128		42.553								44.681			V	44.681
94	23.404	8.511			19.149	6.383		2.128		2.128						4.255	25.532	8.511			T	25.532
95					100																F	100
96					63.83															36.17	F	63.83
97	6.383				19.149					65.957	4.255						2.128	2.128			L	65.957
98	4.255	2.128				2.128				44.681						2.128	2.128	42.553			L	44.681
99	48.936					51.064															G	51.064
100																				100	Y	100
101	57.447					19.149		4.255		8.511								10.638			A	57.447
102		4.255								12.766								4.255		78.723	Y	78.723
103																			100		W	100
104								2.128		87.234	8.511							2.128			L	87.234
105	6.383									91.489								2.128			L	91.489
106											8.511					4.255	87.234				T	87.234
107	21.277					6.383									72.34						R	72.34
108	8.511				2.128	6.383	21.277			2.128		40.426		4.255				14.894			N	40.426
109					2.128			65.957		14.894	4.255						4.255	8.511			I	65.957
110			8.511			72.34						14.894				4.255					G	72.34
111	4.255		4.255	59.574		12.766	8.511								6.383	4.255					E	59.574
112	17.021						6.383		72.34				2.128				2.128				K	72.34
113	85.106		2.128		8.511					2.128						2.128					A	85.106
114	51.064					6.383	6.383			10.638			2.128	19.149				4.255			A	51.064
115							8.511			4.255			4.255	12.766	68.085	2.128					R	68.085
116	4.255												12.766			6.383			76.596		W	76.596
117	2.128					80.851	6.383					4.255		6.383							G	80.851
118	19.149		12.766			6.383					2.128	2.128		4.255		42.553	8.511	2.128			S	42.553
119							44.681			17.021				4.255	27.66		2.128	2.128		2.128	H	44.681
120	8.511												89.362			2.128					P	89.362
121										4.255									95.745		W	95.745
122																			100		W	100
123			31.915	57.447			10.638														E	57.447
124													100								P	100
125					14.894			29.787		51.064	2.128							2.128			L	51.064
126	2.128		2.128		2.128	4.255			6.383	12.766	2.128	2.128	2.128	10.638			12.766	38.298		2.128	V	38.298
127	17.021					65.957										17.021					G	65.957
128	2.128				2.128					59.574	23.404							12.766			L	59.574
129	2.128				40.426					27.66								29.787			F	40.426
130										2.128	2.128			2.128	2.128	12.766	51.064		27.66		T	51.064
131	27.66					70.213										2.128					G	70.213
132						2.128		46.809		2.128		31.915		4.255		2.128	2.128	8.511			I	46.809
133						100															G	100
134	8.511		2.128	4.255									59.574			12.766	10.638	2.128			P	59.574
135	2.128		42.553	4.255		4.255			4.255	6.383				2.128	23.404	10.638					D	42.553
136										100											L	100
137																				100	Y	100
138																		100			V	100
139			6.383				6.383			29.787	4.255	6.383		46.809							Q	46.809
140													97.872					2.128			P	97.872
141	59.574												34.043			2.128		4.255			A	59.574
142								4.255		95.745											L	95.745
143																			100		W	100
144					100																F	100
145										100											L	100
146										2.128			97.872								P	97.872
147	61.702																	38.298			A	61.702
148										65.957	34.043										L	65.957
149					63.83					36.17											F	63.83
150	4.255																4.255	91.489			V	91.489
151	4.255																95.745				T	95.745
152	17.021								2.128	4.255	2.128						44.681	29.787			T	44.681
153	2.128	2.128			4.255	2.128		14.894		57.447								17.021			L	57.447
154	51.064				2.128	17.021										14.894	10.638	4.255			A	51.064
155	4.255				6.383															89.362	Y	89.362
156	6.383				8.511		4.255	29.787		23.404	6.383	2.128		2.128	2.128		2.128	12.766			I	29.787
157	31.915				4.255	2.128				27.66	2.128		2.128					19.149		10.638	A	31.915
158						2.128				95.745									2.128		L	95.745
159						6.383									85.106	4.255		2.128		2.128	R	85.106
160	19.149			4.255			2.128		10.638					2.128	57.447		4.255				R	57.447
161		2.222	2.222				6.667		2.222	11.111					42.222		2.222	11.111	17.778	2.222	R	42.222
162	2.128				4.255			6.383		57.447	17.021							10.638	2.128		L	57.447
163	4.255			2.128		6.383				2.128			23.404		6.383	51.064	4.255				S	51.064
164	23.404					2.128				6.383			46.809				14.894	6.383			P	46.809
165	21.277		2.128	2.128		12.766		6.383		12.766	4.255		8.511		2.128	6.383	10.638	10.638			A	21.277
166	31.915							2.128		19.149	2.128				4.255		6.383	29.787	4.255		A	31.915
167	2.128							42.553		27.66	4.255						2.128	21.277			I	42.553
168	85.106																	14.894			A	85.106
169	31.915					8.511				29.787						2.128	2.128	25.532			A	31.915
170	21.277	2.128			2.128	8.511		8.511		36.17	4.255						2.128	14.894			L	36.17
171	34.043	2.128				4.255					2.128					51.064	6.383				S	51.064
172	4.255					6.383		2.128		74.468	2.128						2.128	6.383	2.128		L	74.468
173	8.511							12.766		17.021			29.787				2.128	29.787			PV	29.787
174	4.255	2.128			6.383			2.128		48.936							2.128	34.043			L	48.936
175	80.851					4.255										8.511	2.128	4.255			A	80.851
176	4.255	2.128								38.298	2.128							2.128	51.064		W	51.064
177	38.298	2.128			19.149	6.383		6.383		17.021								8.511	2.128		A	38.298
178																			100		W	100
179	31.915	8.511						14.894			34.043						8.511	2.128			M	34.043
180	19.149	4.255				29.787	4.255	2.128		2.128	2.128	19.149		4.255	6.383	4.255		2.128			G	29.787
181	2.128				6.383			2.128		6.383								4.255	78.723		W	78.723
182	2.128				97.872																F	97.872
183													97.872			2.128					P	97.872
184	28.261		2.174			26.087				2.174			4.348	4.348		26.087	4.348	2.174			A	28.261
185	6.383				2.128					44.681		2.128		40.426		2.128		2.128			L	44.681
186			4.255			40.426	17.021					2.128	2.128	21.277	8.511	2.128				2.128	G	40.426
187								2.128		38.298	8.511			2.128		4.255	2.128	36.17	2.128	4.255	L	38.298
188															100						R	100
189					2.128			12.766		82.979	2.128										L	82.979
190					34.043								65.957								P	65.957
191					70.213					21.277									8.511		F	70.213
192	51.064					44.681										2.128		2.128			A	51.064
193										100											L	100
194			100																		D	100
195				4.255		2.128		6.383										87.234			V	87.234
196										93.617	4.255							2.128			L	93.617
197													100								P	100
198	4.255							14.894		2.128								78.723			V	78.723
199	55.319															44.681					A	55.319
200					2.128					97.872											L	97.872
201	2.128	36.17			51.064					2.128								8.511			F	51.064
202					100																F	100
203					21.277			27.66												51.064	Y	51.064
204	93.617															2.128		4.255			A	93.617
205	12.766	8.511			6.383			10.638		42.553	2.128							14.894	2.128		L	42.553
206						100															G	100
207	68.085					25.532	2.128							2.128				2.128			A	68.085
208	12.766									46.809	4.255							2.128	34.043		L	46.809
209	12.766	2.128			4.255	4.255				68.085	6.383							2.128			L	68.085
210	19.149					6.383		27.66							8.511	29.787		6.383		2.128	S	29.787
211						8.511	21.277		2.128				2.128	4.255	40.426	2.128	4.255			14.894	R	40.426
212	6.383				21.277	2.128	4.255			14.894			2.128		10.638		6.383	23.404	2.128	6.383	V	23.404
213	39.024					7.317				2.439			4.878			46.341					S	46.341
214	8.511		19.149	6.383		12.766			2.128	4.255			27.66	2.128	4.255	2.128		2.128	6.383	2.128	P	27.66
215	21.277						4.255			12.766			4.255	4.255	36.17	2.128	2.128	6.383	4.255	2.128	R	36.17
216	4.255				2.128					82.979						2.128		4.255	4.255		L	82.979
217	2.128						2.128						61.702	2.128	29.787			2.128			P	61.702
218	19.149					8.511		2.128	12.766					4.255	12.766	17.021	23.404				T	23.404
219					23.077		7.692			61.538								7.692			L	61.538
220			2.326	2.326		18.605			2.326				6.977		4.651	48.837	13.953				S	48.837
221	28.889				2.222	2.222		2.222	2.222	35.556	4.444		13.333		6.667			2.222			L	35.556
222	13.333					6.667			2.222	13.333	2.222		22.222	6.667	6.667	2.222	4.444	11.111	8.889		P	22.222
223	17.778			2.222	4.444	35.556		2.222		4.444					4.444		2.222	26.667			G	35.556
224						8.696						21.739				36.957			32.609		S	36.957
225	67.391					2.174		4.348	2.174	8.696	2.174							10.87	2.174		A	67.391
226	8.511					4.255		8.511		55.319	2.128				2.128			19.149			L	55.319
227	60.87				2.174	6.522				10.87	4.348						2.174	13.043			A	60.87
228	15.217				2.174			2.174		41.304	2.174		2.174				32.609	2.174			L	41.304
229	15.217									23.913	2.174		21.739					36.957			V	36.957
230	4.348	2.174				2.174				26.087	2.174		6.522					56.522			V	56.522
231	2.174				2.174			4.348		78.261								13.043			L	78.261
232	76.087					6.522		2.174		8.696	4.348							2.174			A	76.087
233	36.957				8.696	2.174		2.174		23.913	2.174		2.174			2.174	2.174	17.391			A	36.957
234	45.652	2.174								10.87			28.261			2.174	2.174	8.696			A	45.652
235										2.174								30.435	67.391		W	67.391
236	34.783				8.696	6.522		2.174		23.913	2.174							2.174	19.565		A	34.783
237	8.696					6.522				10.87			4.348					15.217	54.348		W	54.348
238	4.348							8.696		82.609	2.174							2.174			L	82.609
239	93.478															6.522					A	93.478
240	10.87		6.522	4.348	4.348	17.391				10.87		2.174		15.217		2.174		2.174	23.913		W	23.913
241	17.391	4.348			2.174	2.174	2.174	6.522		4.348	4.348	2.174			21.739	4.348	4.348	6.522	15.217	2.174	R	21.739
242												100									N	100
243				2.174		95.652											2.174				G	95.652
244									6.522					28.261	65.217						R	65.217
245								34.783										65.217			V	65.217
246			100																		D	100
247					2.174			15.217		8.696	4.348							69.565			V	69.565
248												100									N	100
249	4.348						2.174			4.348	47.826	28.261		13.043							M	47.826
250										93.478	4.348			2.174							L	93.478
251				26.087		4.348		2.174	4.348	8.696				34.783	15.217		2.174	2.174			Q	34.783
252		2.174			97.826																F	97.826
253						100															G	100
254	10.87		2.174	2.174		2.174	21.739		2.174			4.348		28.261	23.913					2.174	Q	28.261
255	6.522		6.522	2.174			4.348					15.217		2.174		54.348			8.696		S	54.348
256	26.087						34.783			2.174			17.391		4.348	4.348		10.87			H	34.783
257	58.696				2.174	6.522		2.174		13.043			4.348					6.522	6.522		A	58.696
258	4.348					6.522		4.348	6.522	54.348								23.913			L	54.348
259					91.304					2.174										6.522	F	91.304
260					10.87		2.174	2.174		67.391	2.174							10.87		4.348	L	67.391
261	10.87					2.174		6.522		56.522								23.913			L	56.522
262	23.913					4.348						4.348				30.435	2.174	34.783			V	34.783
263	58.696					2.174										39.13					A	58.696
264	2.174	2.174				4.348		4.348		65.217								21.739			L	65.217
265	8.696	2.174								89.13											L	89.13
266						100															G	100
267	6.522							8.696								32.609	50	2.174			T	50
268	50					4.348				39.13						4.348		2.174			A	50
269	2.174							10.87		8.696	73.913							4.348			M	73.913
270	6.522	2.174									2.174					2.174	34.783	52.174			V	52.174
271					4.348			30.435		58.696	4.348						2.174				L	58.696
272		82.609			2.174	2.174	2.174	2.174		6.522						2.174					C	82.609
273	43.478					2.174		4.348		10.87	2.174							36.957			A	43.478
274	86.957					4.348										6.522		2.174			A	86.957
275	8.696			2.174		4.348							8.696	4.348	43.478					28.261	R	43.478
276					26.087					58.696	2.174				6.522			2.174	2.174	2.174	L	58.696
277	4.348				2.174			19.565		10.87	2.174							60.87			V	60.87
278	10.87			6.522		2.174			2.174				2.174	47.826	28.261						Q	47.826
279			2.174	4.348		23.913	17.391		2.174			4.348	2.174	10.87	19.565	13.043					G	23.913
280	2.174	2.174						2.174		8.696	2.174	4.348				6.522		2.174	69.565		W	69.565
281	34.783					6.522			2.174				8.696	8.696	28.261	8.696	2.174				A	34.783
282	6.522					4.348		2.174		4.348			2.174			2.174		8.696	69.565		W	69.565
283								10.87		34.783							2.174	52.174			V	52.174
284			4.348			2.174								82.609	10.87						Q	82.609
285																			100		W	100
286	2.174							80.435		8.696	4.348							4.348			I	80.435
287	6.522					93.478															G	93.478
288	8.696					2.174								2.174	65.217	2.174	19.565				R	65.217
289												97.826				2.174					N	97.826
290																2.174	97.826				T	97.826
291										100											L	100
292										95.652								4.348			L	95.652
293								95.652										4.348			I	95.652
294					6.522					91.304							2.174				L	91.304
295	6.522	89.13				4.348															C	89.13
296										2.174						6.522	89.13	2.174			T	89.13
297							100														H	100
298					4.348			10.87		4.348	43.478		2.174				34.783				M	43.478
299										91.304			2.174					6.522			L	91.304
300								2.174		4.348						2.174	4.348	86.957			V	86.957
301					95.652					4.348											F	95.652
302					58.696					28.261	2.174	2.174				8.696					F	58.696
303	2.174				2.174													95.652			V	95.652
304	4.348				2.174			4.348		67.391	6.522						4.348	10.87			L	67.391
305	4.348				2.174											65.217	28.261				S	65.217
306						71.739										28.261					G	71.739
307	2.174							2.174		4.348	2.174							89.13			V	89.13
308	60.87									4.348	4.348				4.348			26.087			A	60.87
309	65.217															26.087	4.348	4.348			A	65.217
310								2.174		36.957					32.609			28.261			L	36.957
311	43.478				2.174					13.043						4.348	32.609	4.348			A	43.478
312						97.826			2.174												G	97.826
313						36.957		10.87		21.739	2.174							19.565	8.696		G	36.957
314					55.263			28.947			2.632							10.526		2.632	F	55.263
315	21.053		18.421			42.105							5.263		7.895	2.632		2.632			G	42.105
316	8.696		4.348	4.348		4.348							8.696	4.348	60.87	4.348					R	60.87
317	9.091		2.273			29.545	4.545		2.273				6.818	4.545		31.818	9.091				S	31.818
318	43.182		6.818			6.818				18.182	2.273	2.273				11.364	4.545	2.273	2.273		A	43.182
319	4.348		2.174	2.174		6.522	2.174	28.261	10.87				4.348	2.174	34.783		2.174				R	34.783
320	2.174		2.174			28.261	2.174						54.348			4.348		2.174	4.348		P	54.348
321						71.739											28.261				G	71.739
322	2.174				4.348			2.174		41.304	2.174		45.652					2.174			P	45.652
323	32.609					50		8.696									4.348	4.348			G	50
324										2.174						2.174			95.652		W	95.652
325	100																				A	100
326								8.696		41.304	19.565							30.435			L	41.304
327	8.696	2.174			43.478	28.261				8.696						8.696					F	43.478
328	2.174				2.174			6.522		28.261						6.522		54.348			V	54.348
329	2.174	10.87											2.174			50	34.783				S	50
330	32.609				2.174	2.174		6.522		19.565	2.174						4.348	30.435			A	32.609
331					58.696			10.87		6.522								23.913			F	58.696
332	89.13															4.348	4.348	2.174			A	89.13
333								34.783		52.174	2.174							10.87			L	52.174
334	54.348	4.348				2.174				26.087							2.174	8.696		2.174	A	54.348
335	63.043	8.696			2.174			2.174		8.696	2.174					2.174		10.87			A	63.043
336	15.217	47.826						2.174								32.609	2.174				C	47.826
337								2.174	2.174	4.348	2.174		4.348					82.609	2.174		V	82.609
338								4.348					95.652								P	95.652
339	2.174				4.348			4.348		36.957	52.174										M	52.174
340						2.174	4.348							2.174	91.304						R	91.304
341	34.783						2.174				2.174					2.174	2.174	2.174	54.348		W	54.348
342		2.174			8.696			19.565		17.391								52.174			V	52.174
343					10.87			2.174		84.783	2.174										L	84.783
344	6.522			2.174		2.174		2.174		4.348	41.304			2.174				39.13			M	41.304
345	4.348						2.174		2.174			2.174	2.174		84.783		2.174				R	84.783
346	6.522				32.609	4.348		10.87		6.522	4.348				2.174	4.348		8.696	15.217	4.348	F	32.609
347	91.304							2.174			4.348				2.174						A	91.304
348													100								P	100
349																			100		W	100
350	24.444										35.556					13.333	24.444	2.222			M	35.556
351								15.556		84.444											L	84.444
352	2.222					97.778															G	97.778
353	44.186									41.86				4.651				9.302			A	44.186
354	2.941								38.235				2.941	2.941	47.059	5.882					R	47.059
355						10			5						80	5					R	80
356									100												K	100
1 High-Cons. Res. (highly conserved residue) indicates residues that are highly conserved across the alignment.
2 Each column indicates the frequency (%) of a specific amino acid at a given position in the multiple sequence alignment, with amino acids indicated using the one-letter code.
